# Short heat shock factor A2 confers heat sensitivity in *Arabidopsis*: Insights into heat resistance and growth balance

**DOI:** 10.1101/2024.06.03.597204

**Authors:** Wanxia Chen, Jiaqi Zhao, Zhanxia Tao, Shan Zhang, Xiujuan Bei, Wen Lu, Xiaoting Qi

**Affiliations:** College of Life Sciences, Capital Normal University, Beijing 100048, China

## Abstract

Cells prevent heat damage through the highly conserved canonical heat stress response (HSR), where heat shock factors (HSFs) bind heat shock elements (HSEs) to activate heat shock proteins (HSPs). Plants generate short HSFs (S-HSFs) derived from *HSF* splicing variants, yet their functions remain poorly understood. While an enhanced canonical HSR confers thermotolerance, its hyperactivation inhibits plant growth. How plants prevent this hyperactivation to ensure proper growth remains unknown. Here, we report that *Arabidopsis* S-HsfA2, S-HsfA4c, and S-HsfB1 confer sensitivity to extreme heat (45 °C) and constitute new HSF types featuring a unique truncated DNA-binding domain (tDBD). This tDBD binds a new heat-regulated element (HRE), which confers minimal promoter heat-responsiveness and exhibits heat stress sensing and transmission patterns. Using S-HsfA2, we investigated whether and how S-HSFs prevent canonical HSR hyperactivation. *HSP17.6B*, a common direct target of HsfA2 and S-HsfA2, confers thermotolerance; however, its overexpression partially causes HSR hyperactivation. Moreover, HRE-HRE-like and HSE elements mediate the *HSP17.6B* promoter’s heat response. We further show S-HsfA2 alleviates hyperactivation via two mechanisms: 1) S-HsfA2 negatively regulates *HSP17.6B* via the HRE-HRE-like element, establishing a noncanonical HSR (S-HsfA2-HRE-*HSP17.6B*) that antagonistically represses HsfA2-activated *HSP17.6B* expression. 2) S-HsfA2 binds the HsfA2 DBD, preventing HsfA2 from binding HSEs and thereby attenuating HsfA2-activated *HSP17.6B* promoter activity. Overall, our findings highlight the essential role of S-HsfA2 in preventing hyperactivation of plant heat tolerance to maintain proper growth.
