## Supplemental Table S3 for "Short heat shock factor A2 confers heat sensitivity in *Arabidopsis*: Insights into heat resistance and growth balance"

### Sheet: 1
Table S3. The shared HRGs (including differentially regulated HRGs)
Gene ID	S-HsfA2-log2 FoldChange	S-HsfA2L-A-log2 FoldChange	Δ FoldChange (S-HsfA2L-A-S-HsfA2)	Fold
AT4G02690	14.1659	3.75714	-10.4087	0.000735626
AT4G29770	14.9759	5.49503	-9.4809	0.00139947
AT1G48720	16.811	8.00878	-8.80222	0.00224011
AT1G16905	-6.24333	-14.7376	-8.49423	0.00277321
AT5G09930	11.1555	3.24023	-7.9153	0.00414244
AT3G17400	13.4928	5.69494	-7.79783	0.00449387
AT2G32660	-5.87705	-12.4047	-6.52763	0.010839
AT4G35690	12.2918	6.5022	-5.78955	0.0180789
ATMG00450	7.26255	3.33273	-3.92981	0.0656159
AT1G44414	11.0466	7.17568	-3.87096	0.068348
AT2G07749	6.53949	2.74639	-3.7931	0.072138
ATMG01110	7.19968	3.5496	-3.65008	0.0796559
ATMG00120	6.35768	2.89931	-3.45837	0.0909762
AT2G07702	7.54726	4.13048	-3.41678	0.0936369
AT2G07667	5.62941	2.22463	-3.40478	0.0944187
ATMG00430	6.87496	3.50271	-3.37226	0.0965715
ATMG01140	7.70717	4.60543	-3.10174	0.116488
AT2G07701	6.40275	3.33488	-3.06787	0.119256
ATMG00140	5.52577	2.46899	-3.05678	0.120176
ATMG00680	5.68222	2.64798	-3.03424	0.122068
AT2G07795	7.45817	4.43067	-3.0275	0.12264
ATMG00440	7.52175	4.4974	-3.02436	0.122907
ATMG01310	6.61389	3.594	-3.01989	0.123288
AT2G07815	4.99038	1.97449	-3.01588	0.123631
AT2G07691	6.56676	3.59384	-2.97292	0.127369
ATMG00670	6.20241	3.25385	-2.94857	0.129537
ATMG01150	6.57776	3.71583	-2.86194	0.137553
AT2G07672	5.87499	3.01611	-2.85888	0.137845
ATMG01100	6.23593	3.4078	-2.82813	0.140815
ATMG00180	5.36109	2.54831	-2.81278	0.142321
ATMG00600	6.66169	3.85455	-2.80715	0.142878
AT4G24410	8.78556	6.04714	-2.73842	0.149848
AT2G07779	7.18813	4.50741	-2.68072	0.155964
ATMG01280	5.09252	2.44441	-2.64811	0.159529
AT2G07775	5.20853	2.59154	-2.61698	0.163008
AT3G22840	6.15434	3.55486	-2.59948	0.164998
ATMG00470	6.39217	3.80075	-2.59143	0.165922
ATMG01000	5.96042	3.37553	-2.58489	0.166675
AT3G13130	5.38658	2.87235	-2.51423	0.175042
ATMG01090	5.23905	2.73848	-2.50056	0.176708
AT2G07777	4.86694	2.44786	-2.41908	0.186976
AT3G53830	6.72172	4.30599	-2.41573	0.18741
AT4G22470	-3.67961	-6.08862	-2.40901	0.188285
AT5G51105	5.96084	3.60845	-2.35239	0.195822
AT2G07798	5.42382	3.1209	-2.30292	0.202653
ATMG00620	7.71572	5.42536	-2.29037	0.204423
ATMG00040	7.00363	4.72687	-2.27676	0.206361
AT1G65346	6.01842	3.74708	-2.27134	0.207137
AT2G07751	5.33422	3.08148	-2.25275	0.209824
ATMG00900	4.99754	2.74995	-2.24759	0.210575
AT4G29930	3.61311	1.36682	-2.24629	0.210765
ATMG01050	5.9996	3.76652	-2.23308	0.212704
ATMG00170	7.61964	5.41503	-2.20461	0.216944
AT2G07681	4.75763	2.70044	-2.05719	0.240284
ATMG00630	7.68354	5.64215	-2.04139	0.242929
AT1G17870	8.38859	6.42933	-1.95926	0.25716
ATMG00980	4.62523	2.66874	-1.95649	0.257655
ATMG01370	4.66213	2.74116	-1.92098	0.264076
ATMG00990	5.29867	3.38563	-1.91304	0.265532
ATMG01410	5.45624	3.55476	-1.90149	0.267667
AT2G07738	7.64066	5.76925	-1.8714	0.273307
AT2G07706	5.95053	4.1142	-1.83633	0.280034
AT2G21820	6.22645	4.3922	-1.83425	0.280438
AT2G07722	7.58943	5.76976	-1.81968	0.283284
AT3G22100	5.42094	3.60891	-1.81203	0.284789
ATMG01060	5.91796	4.11155	-1.80641	0.285901
AT4G04020	4.01162	2.22652	-1.78511	0.290155
AT2G07772	5.1448	3.45482	-1.68998	0.309931
AT1G22985	6.11505	4.43363	-1.68142	0.311775
AT1G76190	3.7623	2.18108	-1.58122	0.3342
AT2G22880	-3.92396	-5.50169	-1.57773	0.335009
ATMG00660	3.92527	2.38523	-1.54004	0.343876
AT5G12110	7.73669	6.20017	-1.53651	0.344718
AT1G16022	4.22898	2.71192	-1.51707	0.349396
ATMG01220	4.39914	2.89398	-1.50517	0.352289
AT2G07771	4.61295	3.11728	-1.49567	0.354615
AT1G07350	6.53583	5.05385	-1.48198	0.357996
AT4G27400	-4.32749	-5.80017	-1.47268	0.360313
AT1G48700	5.34646	3.87944	-1.46702	0.361728
AT1G08650	3.42148	1.95591	-1.46557	0.362092
AT1G49790	3.77413	2.3194	-1.45473	0.364822
AT3G12580	9.31479	7.86786	-1.44692	0.366803
ATMG01030	5.40116	3.97815	-1.42301	0.372934
AT2G02630	-4.02135	-5.43764	-1.41629	0.374676
AT1G26800	7.24504	5.90747	-1.33758	0.395684
AT1G14200	6.88843	5.55742	-1.331	0.397492
AT2G07820	5.33385	4.00929	-1.32456	0.399272
ATMG00820	5.14074	3.84692	-1.29383	0.407868
ATMG01300	5.51453	4.22533	-1.2892	0.409178
AT1G70300	2.65095	1.36344	-1.28751	0.409658
AT2G47180	9.50779	8.23376	-1.27403	0.413502
AT2G37180	3.58674	2.3188	-1.26795	0.415251
AT4G36670	-2.40877	-3.67511	-1.26634	0.415714
AT2G07684	4.78192	3.51929	-1.26264	0.416781
AT1G62440	-3.20375	-4.44682	-1.24306	0.422475
AT5G25450	8.09274	6.85052	-1.24222	0.422723
AT2G07692	6.03364	4.79371	-1.23993	0.423394
AT1G54000	-4.25631	-5.47918	-1.22287	0.428429
AT4G23570	4.61079	3.3953	-1.21549	0.430627
AT2G07774	4.15324	2.93912	-1.21412	0.431036
AT5G59090	-3.02275	-4.2328	-1.21005	0.432254
AT1G56600	5.72904	4.53148	-1.19756	0.436012
AT4G37400	-3.60982	-4.8066	-1.19678	0.436247
AT2G28790	-2.99221	-4.1874	-1.1952	0.436727
ATMG00110	3.97209	2.78617	-1.18592	0.439544
AT1G12064	3.97303	2.81633	-1.1567	0.448538
AT5G62730	4.45929	3.3028	-1.15649	0.448603
ATMG01020	4.81263	3.66859	-1.14404	0.452491
AT3G59730	6.28512	5.15325	-1.13187	0.456325
ATMG00940	5.7098	4.58085	-1.12895	0.457248
AT1G09140	3.57535	2.44961	-1.12574	0.458267
AT4G25260	-2.40877	-3.53316	-1.12439	0.458695
ATMG00610	6.18911	5.07204	-1.11707	0.461028
ATMG00160	3.93564	2.82014	-1.1155	0.461531
AT5G64170	3.60437	2.4946	-1.10976	0.46337
AT5G25280	2.97545	1.88869	-1.08675	0.470819
AT1G22550	-2.44	-3.52007	-1.08008	0.473004
AT5G58070	4.6763	3.60065	-1.07565	0.474456
AT1G52690	4.44436	3.40046	-1.0439	0.485013
AT4G21320	7.67604	6.63731	-1.03873	0.486757
AT2G07707	4.05215	3.03127	-1.02088	0.492815
AT4G05320	2.20069	1.18313	-1.01756	0.493952
AT3G08700	5.37185	4.36381	-1.00804	0.49722
AT5G64620	-3.28029	-4.27531	-0.99502	0.501729
AT2G07705	5.68193	4.68706	-0.994864	0.501783
AT5G01990	2.75515	1.76038	-0.99477	0.501816
AT5G47610	6.69474	5.70806	-0.986678	0.504638
AT2G07674	5.17062	4.18403	-0.986596	0.504667
AT3G53230	4.41334	3.43674	-0.976597	0.508177
AT5G64510	8.35119	7.37848	-0.972713	0.509547
AT2G47730	2.56097	1.5908	-0.970177	0.510443
AT3G08590	2.93319	1.96598	-0.967214	0.511493
AT3G56250	4.64078	3.68931	-0.951473	0.517104
AT2G16720	2.6992	1.74844	-0.950764	0.517358
AT2G07719	5.90251	4.95555	-0.946964	0.518723
ATMG01010	4.47418	3.53763	-0.936559	0.522478
AT1G30040	-2.47705	-3.40954	-0.932489	0.523954
AT1G18330	4.97037	4.03866	-0.931714	0.524235
AT1G09750	-2.8458	-3.76428	-0.918477	0.529067
AT3G60900	-3.0464	-3.95589	-0.909495	0.532372
ATMG00480	3.99981	3.09236	-0.907447	0.533128
AT3G03270	3.09378	2.19789	-0.895893	0.537414
AT3G58490	2.64999	1.75761	-0.892387	0.538722
AT4G18670	-2.09082	-2.96781	-0.876998	0.544499
AT4G33905	3.29941	2.42691	-0.872505	0.546197
AT2G35710	-3.44904	-4.31478	-0.865737	0.548766
AT3G20570	-2.01796	-2.88007	-0.862115	0.550145
AT5G35460	2.68415	1.83819	-0.845958	0.556341
AT2G45470	-3.0843	-3.91701	-0.832702	0.561477
AT4G28390	3.27147	2.44185	-0.829623	0.562676
ATMG00920	4.28454	3.46534	-0.8192	0.566756
AT3G19930	-2.09654	-2.90016	-0.803617	0.572911
AT1G74310	10.0739	9.2744	-0.799527	0.574538
AT5G55970	2.698	1.89956	-0.798441	0.57497
AT3G25780	-2.64075	-3.43728	-0.796534	0.575731
AT1G71880	-2.57665	-3.35746	-0.780812	0.582039
AT1G11210	-3.62428	-4.39593	-0.771647	0.585748
AT4G35710	5.16894	4.39839	-0.770557	0.586191
AT4G12390	-2.50745	-3.27528	-0.767828	0.587301
AT5G04970	-3.44187	-4.20832	-0.766446	0.587864
AT5G58770	4.9167	4.15378	-0.762917	0.589303
AT2G20560	8.59612	7.83863	-0.757493	0.591523
AT3G14200	4.2778	3.52249	-0.755316	0.592416
AT1G66270	-3.57022	-4.32145	-0.75123	0.594097
AT5G01040	-3.59143	-4.33782	-0.746392	0.596092
AT2G41800	-3.15783	-3.90195	-0.744121	0.597031
AT1G52870	3.09028	2.34672	-0.743565	0.597262
AT2G41160	2.77654	2.06038	-0.71616	0.608716
AT3G59520	3.86604	3.16194	-0.704098	0.613826
AT3G02480	2.55007	1.84832	-0.701757	0.614823
AT5G61510	2.46118	1.7638	-0.697382	0.61669
AT4G29700	-2.85754	-3.55166	-0.694117	0.618088
AT2G07669	4.13199	3.43881	-0.693186	0.618487
AT2G26140	2.54786	1.87428	-0.673582	0.626948
AT2G21180	3.05854	2.38881	-0.669732	0.628623
AT1G55265	-2.3797	-3.04213	-0.662436	0.63181
AT1G69890	-2.37972	-3.04164	-0.661921	0.632036
AT3G10113	4.71099	4.06064	-0.650355	0.637124
AT1G53830	-3.05177	-3.6932	-0.641431	0.641077
AT5G19875	3.79825	3.15782	-0.64043	0.641522
AT5G51500	-3.90538	-4.53771	-0.632327	0.645135
AT1G22110	4.95806	4.32745	-0.630616	0.645901
AT1G56170	3.97644	3.35803	-0.618414	0.651387
AT3G63310	3.03659	2.42079	-0.615802	0.652567
AT3G03520	1.85087	1.23922	-0.611644	0.654451
AT2G07678	3.96459	3.3557	-0.608889	0.655701
AT5G52860	-3.3068	-3.90863	-0.601825	0.65892
AT4G14300	2.03813	1.43985	-0.598275	0.660543
AT3G09220	-3.00742	-3.60425	-0.596831	0.661205
AT2G35150	2.13812	1.54252	-0.595591	0.661773
AT4G31380	3.40947	2.81449	-0.594983	0.662052
AT1G10970	2.22143	1.63124	-0.590187	0.664257
AT5G60530	-2.89834	-3.48816	-0.589821	0.664426
AT5G42100	-2.64696	-3.22901	-0.582046	0.668016
AT3G12510	2.58577	2.00429	-0.58148	0.668278
AT5G02490	3.40231	2.82996	-0.57235	0.672521
AT4G29905	3.2355	2.66703	-0.568473	0.67433
AT1G73740	2.11228	1.54438	-0.567896	0.6746
AT4G31500	-3.51199	-4.07798	-0.565989	0.675492
AT1G08570	1.69359	1.13828	-0.555309	0.680511
AT3G26300	3.22658	2.68141	-0.545169	0.685311
AT3G32047	3.39939	2.85488	-0.544514	0.685623
AT3G51910	8.69144	8.15056	-0.540878	0.687352
AT5G55680	-3.54553	-4.08474	-0.539211	0.688147
AT2G41480	-4.41711	-4.95114	-0.534025	0.690625
AT3G09870	-3.24654	-3.78002	-0.533483	0.690885
AT1G55310	2.04808	1.51995	-0.528128	0.693454
AT1G66280	-3.49946	-4.02527	-0.525814	0.694567
ATMG00240	5.85071	5.32619	-0.524523	0.695189
AT4G28085	-3.18484	-3.70838	-0.523535	0.695665
AT5G43890	-4.94768	-5.46656	-0.518881	0.697913
AT4G30080	-2.76826	-3.28503	-0.516775	0.698933
AT2G07728	4.27246	3.75646	-0.515998	0.699309
ATMG00150	5.23438	4.72458	-0.509798	0.702321
AT4G29690	-2.58632	-3.09157	-0.505253	0.704537
AT2G39850	-3.83372	-4.33837	-0.504641	0.704836
AT1G59870	-2.06527	-2.56251	-0.497236	0.708463
AT3G54220	-2.46733	-2.95776	-0.49043	0.711813
AT4G13620	3.6174	3.1294	-0.488	0.713013
AT2G36460	4.04195	3.56809	-0.47386	0.720035
AT5G02500	2.03737	1.56472	-0.472644	0.720643
AT2G06050	-2.86557	-3.33554	-0.469965	0.721982
AT1G68620	1.8269	1.35898	-0.467922	0.723005
AT3G52500	-2.84611	-3.31254	-0.466426	0.723755
AT1G04890	11.5547	11.0908	-0.463889	0.725029
AT2G20562	-2.91927	-3.3829	-0.463635	0.725157
AT1G02700	3.76911	3.3071	-0.462009	0.725975
AT4G38620	2.33187	1.87033	-0.461536	0.726212
AT5G41400	-2.71505	-3.17504	-0.459988	0.726992
AT3G06890	-3.93664	-4.39645	-0.459815	0.727079
AT1G20190	-2.18148	-2.63721	-0.455728	0.729142
AT1G50390	5.40949	4.95391	-0.455587	0.729213
AT3G05800	-3.08037	-3.53534	-0.454967	0.729527
AT3G09440	5.53057	5.07723	-0.453338	0.730351
AT1G72180	-2.09853	-2.5504	-0.451862	0.731099
AT3G26450	2.09976	1.65286	-0.446899	0.733618
AT2G22840	-3.05755	-3.50142	-0.443874	0.735158
AT2G25735	-3.08192	-3.52418	-0.442267	0.735977
AT5G51430	1.53644	1.09893	-0.437511	0.738407
AT5G49560	1.87944	1.44889	-0.430546	0.741981
AT1G02090	2.49962	2.07332	-0.426306	0.744165
AT5G49660	-2.45879	-2.88114	-0.422348	0.746209
AT2G18780	2.62194	2.20289	-0.419047	0.747918
AT2G18980	-2.74563	-3.16328	-0.417649	0.748644
AT1G12090	-3.09372	-3.51081	-0.417087	0.748935
AT1G15010	-3.70018	-4.11698	-0.416803	0.749083
AT4G24570	-3.78972	-4.20207	-0.41235	0.751398
AT4G11220	1.76267	1.36633	-0.396338	0.759784
AT4G03940	3.84538	3.44942	-0.395961	0.759983
AT4G25130	1.82716	1.43212	-0.395045	0.760466
AT5G47160	3.13744	2.74358	-0.393853	0.761094
AT4G16120	-3.80647	-4.19673	-0.390257	0.762993
AT4G36180	-2.81506	-3.19586	-0.380806	0.768009
AT2G23100	-2.08068	-2.46007	-0.379392	0.768761
AT2G22090	1.55191	1.17324	-0.378672	0.769145
AT2G34710	-2.06697	-2.44308	-0.376103	0.770516
AT1G15550	2.65695	2.28158	-0.375371	0.770907
AT1G77000	3.15777	2.78938	-0.368381	0.774652
AT4G22340	1.93326	1.56762	-0.365635	0.776127
AT5G45280	-4.02315	-4.38542	-0.362272	0.777939
AT4G14819	3.0843	2.72337	-0.360924	0.778666
AT3G13470	2.88264	2.52306	-0.359586	0.779388
AT1G09250	-2.48018	-2.83758	-0.3574	0.78057
AT2G45840	14.9012	14.544	-0.357181	0.780688
AT4G07825	-2.29722	-2.65237	-0.35515	0.781788
AT4G21440	4.13984	3.78641	-0.353435	0.782718
AT3G10020	5.43781	5.085	-0.352811	0.783057
AT2G18510	1.59717	1.24459	-0.35258	0.783182
AT4G03320	1.70675	1.36539	-0.341352	0.789301
AT4G29330	3.7756	3.43454	-0.341064	0.789459
AT5G15450	6.10726	5.76912	-0.338133	0.791064
AT1G21940	11.9286	11.5927	-0.335864	0.79231
AT5G12850	-2.04076	-2.3752	-0.334437	0.793093
AT3G02640	-4.06822	-4.39909	-0.330869	0.795058
AT5G46330	-4.06092	-4.3814	-0.320484	0.800801
AT5G06870	-3.03582	-3.35545	-0.319631	0.801275
AT5G42020	2.51892	2.20233	-0.316598	0.802961
AT2G46790	3.21325	2.90061	-0.312637	0.805169
AT2G42760	-3.48016	-3.78801	-0.307853	0.807843
AT3G08970	7.75059	7.44318	-0.307409	0.808092
AT3G44260	-3.47927	-3.78539	-0.306122	0.808813
AT1G79550	1.4846	1.18334	-0.301265	0.811541
AT5G35320	6.59603	6.29732	-0.298709	0.812979
AT5G62630	-2.77862	-3.07261	-0.293991	0.815642
AT3G08690	2.69329	2.40148	-0.291803	0.816881
AT5G03340	2.45003	2.15985	-0.290177	0.817802
AT3G05030	1.76611	1.4772	-0.288906	0.818522
AT5G35735	-2.78001	-3.06432	-0.284307	0.821136
AT3G43720	-2.61702	-2.89594	-0.278919	0.824208
AT4G02425	3.26376	2.98556	-0.278201	0.824619
AT4G21810	1.36545	1.08872	-0.276728	0.825461
AT3G44110	2.99836	2.72603	-0.272338	0.827977
AT5G28540	3.15564	2.88454	-0.271104	0.828685
AT5G10130	-4.32669	-4.59706	-0.270371	0.829106
AT1G68840	-2.404	-2.67043	-0.266437	0.83137
AT2G39040	-3.4585	-3.72288	-0.264381	0.832556
AT4G34220	-2.56789	-2.83171	-0.263821	0.832879
AT3G12610	-3.28747	-3.54909	-0.261621	0.83415
AT4G00150	-3.03399	-3.29209	-0.258104	0.836186
AT1G31280	1.73398	1.47761	-0.25637	0.837192
AT1G72230	-2.42228	-2.67664	-0.254357	0.838361
AT2G35900	1.31496	1.06229	-0.252669	0.839342
AT1G48480	-2.1522	-2.40356	-0.251365	0.840101
AT1G74800	-2.27634	-2.5265	-0.250157	0.840805
ATMG00810	4.95509	4.70758	-0.247513	0.842347
AT4G33220	-2.96876	-3.21597	-0.247207	0.842526
AT3G01070	3.51279	3.26794	-0.244848	0.843904
AT1G67360	4.89959	4.66228	-0.237302	0.84833
AT4G17490	-2.82147	-3.05768	-0.236217	0.848969
AT1G51470	-4.71104	-4.94707	-0.236032	0.849078
AT1G72610	-3.66636	-3.89798	-0.231621	0.851678
AT5G18065	3.32221	3.09239	-0.229822	0.85274
AT2G37100	-2.38384	-2.60743	-0.22359	0.856432
AT3G28200	-3.16897	-3.38944	-0.220474	0.858283
AT3G54400	-3.41842	-3.63815	-0.219734	0.858724
AT1G60390	-3.17772	-3.39712	-0.219406	0.858919
AT5G19240	-3.80379	-4.02237	-0.218584	0.859409
AT4G25340	3.76819	3.55185	-0.216346	0.860743
AT5G49270	-3.17732	-3.38847	-0.211151	0.863848
AT3G06750	-2.85868	-3.06649	-0.207809	0.865851
AT1G75500	-2.50565	-2.71131	-0.205665	0.867139
AT1G30760	-3.10609	-3.30625	-0.200164	0.870452
AT2G28500	-3.40685	-3.60156	-0.194718	0.873743
AT2G32510	2.23259	2.0388	-0.193782	0.874311
AT3G12050	3.966	3.77312	-0.192882	0.874856
AT2G18150	-2.76628	-2.95756	-0.191285	0.875825
AT5G53750	-3.05986	-3.24001	-0.18015	0.882611
AT1G13690	2.45267	2.27258	-0.180089	0.882649
AT3G05675	1.61318	1.43453	-0.178652	0.883528
AT1G29150	1.44949	1.2711	-0.178397	0.883684
AT1G72800	2.04734	1.8705	-0.176836	0.884641
AT1G07330	8.87582	8.69945	-0.176366	0.884929
AT3G22800	-3.37793	-3.55347	-0.175537	0.885438
AT1G08160	-3.23158	-3.40632	-0.174738	0.885928
AT1G64450	-3.37374	-3.54767	-0.173932	0.886424
AT1G72790	-2.62742	-2.79967	-0.172255	0.887454
AT1G71400	-2.58028	-2.74967	-0.169392	0.889218
AT1G29640	2.43622	2.27319	-0.163023	0.893151
AT3G61820	-4.40391	-4.56567	-0.161758	0.893935
AT1G79920	3.5584	3.3975	-0.160899	0.894467
AT5G58590	2.77115	2.61254	-0.158608	0.895889
AT2G38120	-2.21842	-2.37358	-0.155163	0.898031
AT1G50060	-3.86272	-4.01308	-0.150361	0.901025
AT4G32880	-2.27432	-2.42427	-0.149946	0.901284
AT4G18450	6.60697	6.46127	-0.145696	0.903943
AT1G56010	-3.14588	-3.28901	-0.143128	0.905554
AT5G01180	5.81572	5.67511	-0.140613	0.907133
AT1G12060	3.77595	3.63538	-0.140575	0.907158
AT3G09350	7.07489	6.93803	-0.13686	0.909497
AT4G31840	-2.84577	-2.98235	-0.136576	0.909675
ATMG01080	2.61832	2.48195	-0.136365	0.909809
AT5G12940	-3.26564	-3.40088	-0.135239	0.910519
AT5G10550	2.10167	1.96918	-0.132486	0.912258
AT4G18760	-2.72346	-2.85301	-0.129555	0.914113
AT1G64200	1.60843	1.47906	-0.129374	0.914228
AT4G10110	1.77467	1.65258	-0.122091	0.918855
AT4G22740	2.53831	2.41647	-0.121838	0.919016
AT3G16690	-3.12543	-3.24695	-0.121529	0.919213
AT1G72510	1.45915	1.33797	-0.121177	0.919437
AT2G32280	-2.62301	-2.74121	-0.118205	0.921333
AT4G33660	3.25782	3.14049	-0.117329	0.921893
AT4G03400	-2.82651	-2.94334	-0.116828	0.922213
AT2G33590	3.35649	3.23997	-0.116525	0.922407
AT1G55530	4.09058	3.97559	-0.114996	0.923385
AT1G75820	-2.30597	-2.41919	-0.113223	0.92452
AT1G55300	2.37548	2.26284	-0.112638	0.924895
AT3G24240	-2.43686	-2.54632	-0.109461	0.926935
AT1G72660	8.80762	8.70293	-0.104695	0.930002
AT2G39130	-2.31846	-2.42155	-0.103083	0.931041
AT4G19450	-2.1281	-2.23104	-0.10294	0.931134
AT5G58787	2.83903	2.73688	-0.102149	0.931644
AT4G15410	1.1894	1.09216	-0.097243	0.934818
AT5G03560	2.12561	2.02989	-0.0957174	0.935807
AT3G09230	1.91925	1.82957	-0.0896767	0.939733
AT5G37710	1.17658	1.08848	-0.0880925	0.940766
AT3G63470	-3.11783	-3.20485	-0.087022	0.941464
AT5G05160	-2.4641	-2.54921	-0.085112	0.942711
AT1G20640	3.38515	3.30133	-0.083824	0.943553
AT3G58000	2.05787	1.97528	-0.0825816	0.944366
AT4G22670	1.27784	1.19793	-0.0799047	0.94612
AT5G61010	-2.25576	-2.32692	-0.0711571	0.951874
AT1G78600	1.71001	1.64417	-0.0658364	0.955391
AT3G07320	-2.93106	-2.99585	-0.0647882	0.956086
AT2G02795	12.8054	12.7415	-0.0638712	0.956694
AT5G52640	9.02498	8.96678	-0.0582061	0.960458
AT2G33860	-2.57004	-2.62724	-0.0571997	0.961128
AT1G13210	-3.18028	-3.23747	-0.0571886	0.961135
AT1G64390	-2.85767	-2.9135	-0.0558396	0.962034
AT1G77690	-2.13847	-2.19381	-0.055347	0.962363
AT5G01075	-2.4518	-2.5064	-0.0545964	0.962864
AT3G16720	-3.50892	-3.56261	-0.0536964	0.963465
AT1G68300	1.40016	1.34794	-0.0522221	0.96445
AT1G73380	1.39604	1.34687	-0.0491706	0.966492
AT4G22240	1.47705	1.43094	-0.0461093	0.968545
AT5G07820	2.21778	2.17169	-0.0460885	0.968559
AT5G45800	-2.17358	-2.21892	-0.0453399	0.969062
AT3G56880	-2.75914	-2.80421	-0.0450684	0.969244
AT1G04570	5.17142	5.12875	-0.0426734	0.970854
AT5G25090	-3.93899	-3.97942	-0.0404333	0.972363
AT1G66150	-2.2149	-2.25527	-0.0403642	0.972409
AT2G04570	-2.82414	-2.8641	-0.0399603	0.972682
AT4G33160	-2.80243	-2.84125	-0.0388149	0.973454
AT4G34300	4.81253	4.77766	-0.0348669	0.976122
AT5G45510	-2.29103	-2.3249	-0.0338692	0.976797
AT3G28040	-3.03955	-3.07305	-0.0334963	0.97705
AT5G05480	1.16042	1.12767	-0.0327472	0.977557
AT5G64401	3.48383	3.45331	-0.0305253	0.979064
AT2G29450	3.72526	3.69631	-0.0289499	0.980133
AT1G10170	3.67293	3.64483	-0.0281049	0.980708
AT5G49630	-2.75778	-2.7833	-0.0255242	0.982464
AT1G07400	9.97567	9.95302	-0.0226515	0.984422
AT5G56030	4.60529	4.58395	-0.0213425	0.985315
AT5G25840	1.82221	1.80185	-0.0203637	0.985984
AT1G10850	-2.35296	-2.37234	-0.0193785	0.986658
AT1G17420	-4.05574	-4.07439	-0.0186478	0.987158
AT1G70690	-3.13446	-3.15148	-0.0170192	0.988273
AT1G78380	1.48141	1.4657	-0.0157051	0.989173
AT3G03320	1.55351	1.53977	-0.0137345	0.990525
AT2G45750	-3.67881	-3.69113	-0.012324	0.991494
AT1G71000	9.71587	9.70355	-0.0123231	0.991495
AT5G22060	2.2448	2.23271	-0.0120911	0.991654
AT1G78150	1.07088	1.06014	-0.0107319	0.992589
AT5G13150	3.81528	3.8102	-0.00507528	0.996488
AT1G67510	-2.60242	-2.60603	-0.00360574	0.997504
AT5G11090	1.60046	1.59866	-0.00180831	0.998747
AT2G45680	-2.8364	-2.83702	-0.000620732	0.99957
AT4G28110	2.55138	2.55872	0.00734954	1.00511
AT5G03030	2.20838	2.21743	0.00905219	1.00629
AT3G23990	2.22806	2.24118	0.0131196	1.00914
AT2G36380	-2.01802	-1.99994	0.0180738	1.01261
AT5G53680	10.1124	10.1314	0.0189882	1.01325
AT1G68140	1.10085	1.1224	0.0215517	1.01505
AT1G14980	1.37002	1.39177	0.0217512	1.01519
AT2G20940	1.09182	1.11822	0.0263989	1.01847
AT2G19310	5.7648	5.79235	0.0275451	1.01928
AT4G12030	-3.30563	-3.27663	0.0289983	1.0203
AT1G31290	-3.28023	-3.25088	0.0293549	1.02056
AT3G20370	-2.28109	-2.25114	0.0299473	1.02097
AT4G02550	4.37468	4.40915	0.0344726	1.02418
AT1G02810	-4.41804	-4.38044	0.0376011	1.02641
AT1G10230	2.39405	2.4388	0.0447461	1.0315
AT5G44060	-2.162	-2.11198	0.0500205	1.03528
AT1G68400	-2.36062	-2.306	0.054621	1.03859
AT5G39020	-2.96222	-2.90435	0.0578693	1.04093
AT5G47830	5.08602	5.14792	0.0619009	1.04384
AT3G46620	-2.80596	-2.7439	0.0620616	1.04396
AT5G57480	-2.99341	-2.92987	0.0635378	1.04503
AT4G27680	1.96557	2.03176	0.0661978	1.04695
AT4G24280	1.62272	1.69737	0.0746496	1.05311
AT3G11670	1.55341	1.6295	0.0760901	1.05416
AT2G39180	-3.03988	-2.96153	0.0783523	1.05581
AT4G14270	2.63679	2.71804	0.0812427	1.05793
AT3G07010	-2.24659	-2.1612	0.0853938	1.06098
AT4G37450	-2.9667	-2.88005	0.0866563	1.06191
AT2G28000	1.02684	1.11484	0.088005	1.0629
AT3G50840	2.02591	2.11476	0.0888428	1.06352
AT1G15410	2.1922	2.28487	0.0926717	1.06634
AT4G03430	2.49989	2.59562	0.0957244	1.0686
AT1G77460	1.92586	2.02462	0.0987574	1.07085
AT1G07360	1.40485	1.50385	0.0990004	1.07103
AT1G58170	2.7036	2.80439	0.100785	1.07236
ATMG00270	5.96061	6.06229	0.101677	1.07302
AT5G13200	2.88402	2.99089	0.106868	1.07689
AT5G13920	1.83751	1.94623	0.108722	1.07827
AT4G00550	2.42172	2.53188	0.110159	1.07935
AT1G74430	-3.07533	-2.96337	0.11196	1.0807
AT2G04780	-2.42099	-2.30719	0.113801	1.08208
AT2G32120	8.42325	8.53927	0.116027	1.08375
AT4G29070	1.37908	1.49884	0.119757	1.08655
AT1G11320	1.1772	1.29775	0.120541	1.08714
AT1G25510	-2.45715	-2.33618	0.120969	1.08746
AT2G45560	-2.40354	-2.28103	0.122506	1.08862
AT5G04610	3.24835	3.37183	0.123487	1.08936
AT1G77640	-3.75041	-3.62666	0.123751	1.08956
AT5G04980	2.62507	2.74987	0.124803	1.09036
AT3G56100	-3.45396	-3.3284	0.125554	1.09093
AT1G30370	-4.51932	-4.39329	0.126032	1.09129
AT2G47560	-3.11094	-2.98299	0.127957	1.09274
AT1G27090	1.06417	1.19466	0.130495	1.09467
AT5G18340	5.59589	5.7295	0.133617	1.09704
AT4G26500	1.63411	1.77299	0.138884	1.10105
AT3G53380	-3.12141	-2.97988	0.141531	1.10307
AT5G56010	3.57919	3.72204	0.142851	1.10408
AT1G52060	-3.72314	-3.57643	0.146711	1.10704
AT3G20940	-2.85824	-2.7042	0.154047	1.11269
AT5G15130	-3.95202	-3.79787	0.154156	1.11277
AT2G29820	12.7596	12.9193	0.159631	1.117
AT5G16590	-2.18716	-2.02689	0.160269	1.1175
AT1G74930	-4.63286	-4.47126	0.161608	1.11853
AT5G52630	5.52251	5.68585	0.163339	1.11988
AT2G22930	-3.29011	-3.12503	0.16508	1.12123
AT1G14590	2.38142	2.55301	0.171591	1.1263
AT3G57450	-2.83144	-2.65784	0.1736	1.12787
AT3G46230	10.1874	10.3631	0.175623	1.12945
AT4G26270	4.47124	4.647	0.17576	1.12956
AT5G23400	-2.52389	-2.34797	0.175919	1.12968
AT1G17750	-3.83839	-3.66067	0.177718	1.13109
AT5G18980	1.89372	2.07301	0.179295	1.13233
AT4G26990	2.19521	2.37516	0.179949	1.13284
AT4G20270	-2.57425	-2.39073	0.183513	1.13565
AT1G78000	-2.71698	-2.53271	0.184271	1.13624
AT2G25140	5.74615	5.93207	0.18592	1.13754
AT2G32400	-2.48163	-2.29564	0.185995	1.1376
AT4G11740	1.77034	1.95837	0.188027	1.1392
AT3G28180	-3.11493	-2.92651	0.188417	1.13951
AT2G23110	3.05271	3.24277	0.190058	1.14081
AT3G07090	5.32728	5.52127	0.193991	1.14392
AT2G20362	2.36818	2.56481	0.196636	1.14602
ATMG00260	5.26233	5.46047	0.198139	1.14722
AT2G02680	-4.03908	-3.83738	0.201706	1.15006
AT5G22630	-2.65872	-2.45442	0.204307	1.15213
AT3G44720	-2.96057	-2.75269	0.207872	1.15498
AT1G29290	-3.12173	-2.91258	0.209153	1.15601
AT5G43760	-2.58829	-2.37596	0.212332	1.15856
AT5G36710	-4.82348	-4.61047	0.21301	1.1591
AT3G10080	-2.60354	-2.38915	0.214384	1.16021
AT5G13310	1.14828	1.36458	0.216304	1.16175
AT5G09590	5.40695	5.62655	0.219603	1.16441
AT3G10290	-2.841	-2.62011	0.220892	1.16545
AT1G13360	1.78806	2.00988	0.221824	1.16621
AT1G16500	1.55672	1.78116	0.224449	1.16833
AT5G47120	2.59872	2.8276	0.228884	1.17193
AT2G24680	4.03838	4.26792	0.229542	1.17246
AT2G27120	9.82289	10.0563	0.233455	1.17565
AT1G65610	-3.27384	-3.03974	0.234098	1.17617
AT1G51340	1.2732	1.51122	0.238013	1.17937
AT1G03070	8.81292	9.05229	0.239374	1.18048
AT3G48070	1.18985	1.43115	0.241299	1.18206
AT3G46320	-2.50159	-2.25932	0.242277	1.18286
AT2G34190	-2.39537	-2.1523	0.243065	1.1835
AT1G69530	-2.91257	-2.66867	0.243901	1.18419
AT1G49710	1.81485	2.05974	0.24489	1.185
AT1G14720	-2.32823	-2.08064	0.247595	1.18723
AT4G03010	-3.00927	-2.76021	0.249067	1.18844
AT4G12400	8.2766	8.52701	0.250412	1.18955
AT1G62010	1.09662	1.34709	0.250469	1.18959
AT1G13640	1.16143	1.41435	0.252919	1.19162
AT3G08960	1.24281	1.49946	0.256655	1.19471
AT4G30390	1.3761	1.63367	0.257574	1.19547
AT4G02890	1.84855	2.10643	0.257883	1.19572
AT5G46170	1.54765	1.81398	0.266334	1.20275
AT2G40340	2.53012	2.79752	0.267402	1.20364
AT4G27370	2.68207	2.95558	0.273508	1.20874
AT4G15420	4.84044	5.11531	0.274866	1.20988
AT3G15340	5.67507	5.95052	0.275452	1.21037
AT4G09150	3.33	3.61197	0.281969	1.21585
AT3G61310	-2.55718	-2.27484	0.282344	1.21617
AT3G45650	-3.08516	-2.79673	0.288429	1.22131
AT4G39360	2.75297	3.04281	0.289841	1.22251
AT1G80840	-3.41193	-3.11665	0.295278	1.22712
AT2G24610	-2.60239	-2.30647	0.295919	1.22767
AT5G55110	-4.04953	-3.74379	0.30573	1.23604
AT2G26730	-2.55291	-2.24698	0.305931	1.23622
AT3G04710	3.61286	3.91882	0.305957	1.23624
AT5G27660	3.81777	4.12669	0.308919	1.23878
AT5G67200	-2.67837	-2.36827	0.310095	1.23979
AT5G19250	-2.52209	-2.21067	0.311418	1.24093
AT2G46240	8.65561	8.96837	0.312766	1.24209
AT5G39990	-2.36076	-2.04682	0.313943	1.2431
AT1G70990	-3.02751	-2.71204	0.315476	1.24442
AT5G11680	3.28819	3.6046	0.316411	1.24523
AT5G03140	-2.60957	-2.29107	0.318504	1.24704
AT2G01390	4.8384	5.15762	0.319218	1.24765
AT2G01950	-2.47687	-2.15519	0.32168	1.24979
AT4G26780	3.88622	4.21046	0.324242	1.25201
AT5G03990	4.75651	5.08174	0.325222	1.25286
AT3G24500	8.2053	8.53131	0.326008	1.25354
AT2G39220	-2.54296	-2.21371	0.329248	1.25636
AT5G12030	10.0495	10.3788	0.329301	1.2564
AT5G58110	1.31076	1.64318	0.332419	1.25912
AT5G04410	1.50137	1.836	0.334632	1.26106
AT4G34630	1.31908	1.65935	0.340273	1.266
AT5G17400	1.13491	1.47591	0.340997	1.26663
AT3G16040	15.2785	15.6211	0.342639	1.26807
AT4G25620	-2.1346	-1.78975	0.34485	1.27002
AT1G30570	-2.2051	-1.85819	0.346913	1.27184
AT1G53540	10.2079	10.5617	0.35382	1.27794
AT2G17900	3.15494	3.50886	0.35392	1.27803
AT5G43020	-2.64031	-2.286	0.354317	1.27838
AT3G51740	-3.64804	-3.29301	0.35503	1.27901
AT1G16030	10.0402	10.3994	0.359232	1.28274
AT1G23180	2.24142	2.60314	0.36172	1.28496
AT2G44600	1.13535	1.49729	0.36194	1.28515
AT4G28480	2.3139	2.67594	0.362031	1.28523
AT5G36800	-4.92817	-4.56394	0.364236	1.2872
AT2G30000	2.33906	2.71575	0.376688	1.29836
AT4G18197	-3.15303	-2.77032	0.382712	1.30379
AT5G24660	2.82269	3.21	0.387305	1.30795
AT5G56320	-2.8791	-2.4897	0.389405	1.30985
AT3G21690	-2.35044	-1.96053	0.389916	1.31032
AT2G17230	-3.66547	-3.27505	0.390417	1.31077
AT1G17600	1.15079	1.54174	0.390957	1.31126
AT1G24145	-2.97422	-2.58096	0.393255	1.31335
AT2G01300	-4.33222	-3.93755	0.394665	1.31464
AT3G28210	3.06865	3.46568	0.397032	1.3168
AT4G20940	-2.34651	-1.9491	0.397403	1.31713
AT3G17611	3.77855	4.17985	0.401303	1.3207
AT5G50420	-2.30981	-1.90791	0.401904	1.32125
AT3G25600	-2.66715	-2.25787	0.409276	1.32802
AT1G66250	-3.29758	-2.88584	0.41174	1.33029
AT2G47520	2.28565	2.6982	0.412549	1.33104
AT3G14890	1.13168	1.5505	0.418818	1.33683
AT1G32640	-3.26224	-2.84253	0.419712	1.33766
AT5G61190	1.511	1.93095	0.41995	1.33788
AT1G18250	-3.23287	-2.81012	0.422748	1.34048
AT4G32208	5.15935	5.58549	0.426138	1.34363
AT1G30480	1.08955	1.51647	0.426918	1.34436
AT2G41640	-2.7437	-2.3142	0.4295	1.34677
AT3G07770	2.07156	2.50226	0.430697	1.34788
AT4G31590	-2.39707	-1.96559	0.431483	1.34862
AT4G32800	-3.92083	-3.48897	0.43186	1.34897
AT3G55990	-2.60695	-2.17103	0.435916	1.35277
AT5G21960	-6.81389	-6.37601	0.437874	1.35461
AT4G30280	-4.30333	-3.86258	0.440744	1.3573
AT1G11100	2.95668	3.40003	0.443349	1.35976
AT2G37800	12.1031	12.5472	0.444012	1.36038
AT1G08460	1.14717	1.59348	0.446302	1.36254
AT3G60720	1.75045	2.19928	0.448831	1.36493
AT4G10040	1.32903	1.77921	0.450175	1.36621
AT4G19645	2.2676	2.72127	0.453671	1.36952
AT1G74320	2.6819	3.13608	0.454186	1.37001
AT2G15790	1.72023	2.17606	0.455833	1.37157
AT5G51740	2.70399	3.16091	0.45692	1.37261
AT5G41620	2.98483	3.4444	0.459564	1.37513
AT3G46290	-2.61938	-2.15543	0.463955	1.37932
AT2G02750	2.30148	2.77367	0.472189	1.38721
AT2G16500	-2.63665	-2.16113	0.475519	1.39042
AT5G37350	1.07133	1.54702	0.4757	1.39059
ATMG00690	5.92103	6.39796	0.476929	1.39178
AT5G02810	2.14135	2.62132	0.479964	1.39471
AT5G42150	2.42614	2.91458	0.488435	1.40292
AT4G37160	-5.33626	-4.84617	0.490087	1.40453
AT1G69900	-3.10836	-2.61042	0.497945	1.4122
AT5G62680	-3.1445	-2.63816	0.506349	1.42045
AT2G42150	3.73276	4.24162	0.508861	1.42293
AT3G57810	1.38343	1.90074	0.517311	1.43128
AT1G66180	-2.91413	-2.39596	0.518172	1.43214
AT2G23630	-6.1732	-5.65268	0.520526	1.43448
AT4G34680	1.2502	1.77373	0.523532	1.43747
AT4G15930	1.06717	1.59637	0.529203	1.44313
AT2G18480	-4.0154	-3.47541	0.539989	1.45396
AT2G43630	1.07777	1.61843	0.540656	1.45463
AT1G16040	2.80104	3.34429	0.543244	1.45725
AT1G07135	-4.00778	-3.46406	0.543721	1.45773
AT5G11100	2.31889	2.86913	0.550237	1.46433
AT1G70370	-2.85303	-2.29937	0.553662	1.46781
AT5G53400	2.5499	3.10498	0.555076	1.46925
AT5G02480	-3.08557	-2.52816	0.557412	1.47163
AT2G43500	1.37731	1.93529	0.55798	1.47221
AT4G02980	1.66522	2.2256	0.560384	1.47466
AT1G30070	6.53689	7.10086	0.563968	1.47833
AT5G37020	-2.82786	-2.26169	0.566172	1.48059
AT2G45310	-2.53673	-1.95924	0.577492	1.49225
AT4G38060	2.9886	3.56726	0.578663	1.49346
AT5G51630	1.37003	1.95064	0.58061	1.49548
AT4G25200	10.3199	10.9007	0.580745	1.49562
AT5G41761	2.1616	2.7452	0.583596	1.49858
AT3G17690	-3.87432	-3.28496	0.589358	1.50458
AT1G18570	-3.42742	-2.83623	0.59119	1.50649
AT2G45350	3.71024	4.30261	0.59237	1.50772
AT1G10050	1.35223	1.94516	0.592935	1.50831
AT5G43170	2.5803	3.1758	0.595498	1.51099
AT5G57260	6.77827	7.37433	0.596062	1.51159
AT5G54370	-5.90773	-5.31147	0.59626	1.51179
AT5G03380	1.65593	2.25543	0.599501	1.51519
AT1G01720	2.5895	3.19232	0.60282	1.51868
AT5G43950	2.62793	3.23317	0.605237	1.52123
AT1G35140	-3.4527	-2.84743	0.605268	1.52126
AT5G33290	-2.74135	-2.13456	0.606792	1.52287
AT5G54690	1.57907	2.1993	0.620229	1.53712
AT5G12020	10.4075	11.028	0.620453	1.53736
AT4G37630	-2.64984	-2.02399	0.625847	1.54312
AT4G04570	-2.99055	-2.36287	0.627676	1.54507
AT4G14450	-4.28584	-3.65554	0.630292	1.54788
AT1G21560	1.74431	2.37681	0.632503	1.55025
AT5G14020	1.49927	2.13503	0.635761	1.55376
AT5G62430	2.71426	3.35127	0.637018	1.55511
AT3G50270	-2.78275	-2.14337	0.639377	1.55766
AT1G53230	-3.82123	-3.17815	0.643079	1.56166
AT2G41010	-4.0596	-3.41552	0.644087	1.56275
AT4G21580	1.35823	2.00309	0.644864	1.56359
AT3G48240	3.48187	4.13072	0.648855	1.56792
AT3G50560	1.17755	1.82744	0.649893	1.56905
AT3G62780	1.55293	2.20501	0.652077	1.57143
AT1G59980	2.91651	3.57694	0.660434	1.58056
AT2G26000	1.22651	1.89317	0.666659	1.58739
AT4G32610	1.22402	1.89956	0.67554	1.59719
AT2G44500	-2.68432	-2.00825	0.676071	1.59778
AT1G21550	5.12999	5.81808	0.68809	1.61115
AT5G23480	4.66398	5.35371	0.689727	1.61298
AT1G72100	3.89996	4.58969	0.689736	1.61299
AT2G33735	2.70308	3.39768	0.694599	1.61843
AT3G06660	1.39363	2.09593	0.702297	1.62709
AT2G01610	-2.77331	-2.06677	0.706539	1.63188
AT4G13550	1.36703	2.07632	0.709289	1.635
AT1G04130	1.95749	2.6688	0.711307	1.63729
AT3G07150	6.87053	7.58625	0.71572	1.6423
AT5G63830	1.35147	2.06841	0.71694	1.64369
AT4G25470	-4.51947	-3.80198	0.717493	1.64432
AT1G35660	3.35421	4.07186	0.71765	1.6445
AT4G27670	9.76778	10.4878	0.720051	1.64724
AT2G41890	-2.67319	-1.95234	0.720849	1.64815
AT3G52520	-4.3618	-3.64018	0.721626	1.64904
AT5G65480	1.36073	2.08603	0.725302	1.65325
AT4G08230	1.35208	2.07838	0.726302	1.65439
AT4G01550	1.50732	2.23869	0.731378	1.66022
ATMG00890	5.30647	6.04158	0.735112	1.66453
AT1G11270	3.56542	4.30171	0.736296	1.66589
AT5G37340	3.82539	4.56377	0.738383	1.66831
AT4G33690	1.18572	1.92542	0.739703	1.66983
AT5G54380	-3.00025	-2.26	0.740248	1.67046
AT3G14300	4.27145	5.01346	0.742003	1.6725
AT1G05170	1.78099	2.52593	0.744946	1.67591
AT4G00940	4.11834	4.86634	0.747999	1.67946
ATMG00370	3.57097	4.3272	0.756232	1.68907
AT5G16190	-3.40353	-2.64022	0.763303	1.69737
AT5G26920	-3.75553	-2.99194	0.763594	1.69771
AT2G20720	1.69326	2.4592	0.765935	1.70047
AT2G31400	-2.86496	-2.0984	0.766564	1.70121
AT5G02430	2.86196	3.62967	0.767715	1.70257
AT4G17250	3.02486	3.79722	0.772363	1.70807
AT5G04840	2.37572	3.14989	0.774168	1.7102
AT1G52050	-4.55524	-3.77648	0.778754	1.71565
AT1G67440	1.12534	1.90453	0.779187	1.71616
AT1G68930	2.47681	3.25695	0.780135	1.71729
AT5G48570	8.05548	8.83625	0.780773	1.71805
AT1G62730	2.73555	3.52045	0.784893	1.72297
AT4G11660	3.36916	4.15951	0.79035	1.72949
AT2G32860	-3.19207	-2.40097	0.791103	1.7304
AT1G66510	3.10574	3.90438	0.79864	1.73946
AT5G39670	-4.07557	-3.27639	0.799184	1.74012
AT3G13229	11.9728	12.7759	0.803021	1.74475
AT1G57990	-3.19607	-2.39142	0.804643	1.74671
AT3G57880	1.10084	1.92093	0.820081	1.76551
AT5G07330	7.57074	8.40448	0.833735	1.78229
AT5G51440	7.39415	8.22906	0.834904	1.78374
AT4G21090	1.54371	2.38303	0.839322	1.78921
AT1G51800	-3.47231	-2.6314	0.84091	1.79118
AT3G25230	4.75958	5.60505	0.845471	1.79685
AT3G12830	-5.68896	-4.83382	0.855137	1.80893
AT1G59860	9.77353	10.6306	0.857098	1.81139
AT1G72520	-4.80857	-3.93405	0.874519	1.8334
AT5G10890	3.20641	4.08872	0.882311	1.84333
AT1G54050	8.48724	9.37726	0.890023	1.85321
AT2G45380	2.71518	3.60627	0.891085	1.85457
AT1G25450	-3.05042	-2.15737	0.893046	1.85709
AT5G05410	3.93017	4.82643	0.896267	1.86124
AT2G29500	8.50858	9.40683	0.898249	1.8638
AT4G23493	6.26523	7.1846	0.919371	1.89129
AT1G66080	5.88517	6.80824	0.923067	1.89614
AT5G38895	1.90552	2.8353	0.929787	1.905
AT1G11660	1.70688	2.63731	0.930435	1.90585
AT2G28630	-3.07578	-2.14182	0.933957	1.91051
AT5G13210	1.91322	2.86543	0.952209	1.93483
AT1G62950	1.2993	2.25481	0.955511	1.93927
AT3G19430	-7.20364	-6.24199	0.961644	1.94753
AT1G07500	4.32975	5.29523	0.965481	1.95272
AT1G04110	-3.93495	-2.96509	0.969857	1.95865
AT5G54165	7.93191	8.90259	0.97068	1.95976
AT4G12410	2.81269	3.78587	0.973181	1.96316
AT1G32910	-6.12676	-5.15157	0.975188	1.9659
AT3G16050	6.51343	7.49026	0.976834	1.96814
AT4G30490	1.02427	2.01583	0.991558	1.98833
AT2G24100	1.95067	2.94646	0.995791	1.99417
AT5G59720	9.10954	10.111	1.00143	2.00198
AT3G59430	2.30723	3.31831	1.01109	2.01543
AT1G51805	-2.81946	-1.80271	1.01676	2.02337
AT2G21940	2.27818	3.29921	1.02103	2.02936
AT4G16660	1.47525	2.5059	1.03065	2.04295
AT1G02510	5.99875	7.04036	1.04161	2.05853
AT1G72950	-3.5979	-2.55201	1.04589	2.06464
AT5G06740	-3.80908	-2.74999	1.05909	2.08362
AT3G59080	-3.3414	-2.28052	1.06088	2.08621
AT4G19120	-3.1043	-2.03804	1.06627	2.09401
AT3G52400	-3.42272	-2.35546	1.06726	2.09545
AT1G65710	-3.55315	-2.48213	1.07102	2.10092
AT2G31560	1.06634	2.142	1.07565	2.10768
AT3G63350	10.0825	11.1688	1.0863	2.12329
AT4G15800	-2.93681	-1.84651	1.0903	2.12918
AT1G31370	13.7089	14.8107	1.10179	2.14621
AT5G18860	-3.15061	-2.04093	1.10968	2.15798
AT5G47090	1.51441	2.63708	1.12267	2.17749
AT5G37670	8.98585	10.1126	1.12673	2.18364
AT5G62020	2.28084	3.42128	1.14044	2.20448
AT3G02990	1.87635	3.01777	1.14143	2.20599
AT3G10820	2.04335	3.19614	1.1528	2.22344
AT5G54140	-3.54583	-2.38742	1.15841	2.23212
AT1G63730	1.49734	2.65935	1.16201	2.23769
AT2G47020	1.45138	2.62139	1.17	2.25012
AT5G43300	5.8196	6.9947	1.1751	2.25809
AT2G15390	-4.7655	-3.58775	1.17775	2.26224
AT4G20430	-3.13943	-1.96063	1.17881	2.2639
AT4G22350	1.63307	2.88722	1.25415	2.38527
AT1G14360	1.93372	3.19773	1.26401	2.40162
AT1G24140	-4.48541	-3.20106	1.28436	2.43573
AT1G16130	-3.5294	-2.2421	1.2873	2.4407
AT3G23250	-3.98962	-2.70219	1.28743	2.44093
AT5G66650	-5.38677	-4.0807	1.30607	2.47266
AT3G11010	1.60296	2.91209	1.30913	2.47792
AT4G11521	-3.84945	-2.52561	1.32383	2.5033
AT1G01940	2.65852	3.99283	1.3343	2.52154
AT1G62740	2.46071	3.82217	1.36146	2.56944
AT2G42270	3.29063	4.6544	1.36377	2.57356
AT5G37750	2.50684	3.87152	1.36468	2.5752
AT1G72240	-4.76128	-3.38941	1.37187	2.58806
AT5G03720	2.48064	3.87186	1.39122	2.623
AT1G28600	-3.55246	-2.15731	1.39514	2.63015
AT1G56440	2.29478	3.69171	1.39693	2.63341
AT4G28140	2.68437	4.09948	1.41511	2.6668
AT2G07739	4.25497	5.67158	1.41661	2.66958
AT4G36990	3.11896	4.54824	1.42928	2.69313
AT3G09640	9.23607	10.6875	1.45145	2.73484
AT3G28340	-4.32442	-2.86019	1.46422	2.75915
AT5G04340	1.57388	3.06803	1.49415	2.81697
AT3G61320	2.55585	4.09844	1.54258	2.91316
AT5G10695	3.70227	5.26549	1.56322	2.95512
AT3G61190	-4.86091	-3.29522	1.56569	2.9602
AT1G52560	8.61741	10.2055	1.58811	3.00656
AT4G10250	9.46004	11.1922	1.73215	3.32223
AT5G54490	-4.45115	-2.71696	1.73419	3.32693
AT3G19270	2.78781	4.55916	1.77135	3.41372
AT5G03210	1.76311	3.54943	1.78632	3.44933
AT1G14205	3.10618	4.91058	1.8044	3.49283
AT2G25470	3.77874	5.58447	1.80573	3.49607
AT4G21323	2.93731	4.83529	1.89797	3.72689
AT4G15680	2.5251	4.43495	1.90985	3.7577
AT2G38340	3.546	5.46151	1.91551	3.77248
AT4G25380	4.24279	6.18001	1.93722	3.82968
AT5G56300	3.08947	5.18444	2.09497	4.27218
AT5G05220	4.79813	6.9494	2.15126	4.44217
AT5G37440	2.01839	4.28417	2.26578	4.80914
AT1G60750	3.93771	6.23194	2.29422	4.9049
AT1G32870	1.20014	3.57306	2.37292	5.17988
AT1G06030	4.99829	7.41859	2.42031	5.35284
AT3G11020	1.17554	3.60843	2.43289	5.39974
AT4G27654	-5.74556	-3.23206	2.5135	5.71003
AT5G03435	2.875	5.6876	2.8126	7.02549
AT1G29780	2.29817	5.36146	3.06329	8.35876
AT5G15250	7.29958	11.4978	4.19818	18.356
AT1G78400	5.91516	12.7983	6.88312	118.039
AT4G00350	5.09716	12.0754	6.97828	126.088
AT2G04500	-13.4841	-6.223	7.26112	153.396
AT1G02980	8.30407	16.061	7.75696	216.311
ATMG01290	7.73036	15.5662	7.83586	228.47
AT3G42725	-13.8834	-6.00959	7.87379	234.556
AT1G47600	-14.6986	-4.48104	10.2176	1190.71
AT4G19430	5.35263	15.6334	10.2807	1243.97
AT2G37430	-15.4522	-4.46644	10.9857	2027.85
