## Supplemental Table S4 for "Short heat shock factor A2 confers heat sensitivity in *Arabidopsis*: Insights into heat resistance and growth balance"

### Sheet: 1
Table S4. GO enrichment analysis of 848 shared HRGs.
Term	Genes	Count	Ratio%	P-Value
GOTERM_BP_DIRECT	response to heat	53	6.7	1.0E-36
GOTERM_BP_DIRECT	cellular response to hypoxia	49	6.2	9.0E-28
GOTERM_BP_DIRECT	protein folding	26	3.3	2.4E-18
GOTERM_BP_DIRECT	heat acclimation	19	2.4	3.9E-15
GOTERM_BP_DIRECT	response to stress	13	1.6	2.0E-7
GOTERM_BP_DIRECT	cellular response to heat	9	1.1	1.8E-5
GOTERM_BP_DIRECT	response to high light intensity	9	1.1	8.3E-5
GOTERM_BP_DIRECT	chaperone-mediated protein complex assembly	5	0.6	1.3E-4
GOTERM_BP_DIRECT	protein refolding	5	0.6	2.7E-4
GOTERM_BP_DIRECT	unidimensional cell growth	12	1.5	6.4E-4
GOTERM_BP_DIRECT	response to oxidative stress	19	2.4	9.7E-4
GOTERM_BP_DIRECT	cell wall organization	21	2.6	1.0E-3
GOTERM_BP_DIRECT	response to wounding	16	2	1.6E-3
GOTERM_BP_DIRECT	response to virus	7	0.9	1.6E-3
GOTERM_BP_DIRECT	regulation of root development	8	1	2.5E-3
GOTERM_BP_DIRECT	response to light stimulus	13	1.6	5.0E-3
GOTERM_BP_DIRECT	defense response	30	3.8	5.4E-3
GOTERM_BP_DIRECT	response to auxin	18	2.3	5.9E-3
GOTERM_BP_DIRECT	response to osmotic stress	12	1.5	6.0E-3
GOTERM_BP_DIRECT	response to cold	20	2.5	6.1E-3
GOTERM_BP_DIRECT	response to water deprivation	20	2.5	6.2E-3
GOTERM_BP_DIRECT	defense response to bacterium	18	2.3	8.6E-3
GOTERM_BP_DIRECT	defense response to oomycetes	6	0.8	9.5E-3
GOTERM_BP_DIRECT	defense response by callose deposition in cell wall	4	0.5	1.2E-2
GOTERM_BP_DIRECT	protein stabilization	4	0.5	1.2E-2
GOTERM_BP_DIRECT	auxin-activated signaling pathway	15	1.9	1.5E-2
GOTERM_BP_DIRECT	ethylene-activated signaling pathway	12	1.5	1.5E-2
GOTERM_BP_DIRECT	pectin catabolic process	8	1	1.6E-2
GOTERM_BP_DIRECT	positive regulation of response to water deprivation	4	0.5	1.6E-2
GOTERM_BP_DIRECT	cell wall modification	7	0.9	1.9E-2
GOTERM_BP_DIRECT	response to salt stress	19	2.4	2.0E-2
GOTERM_BP_DIRECT	response to molecule of bacterial origin	5	0.6	2.5E-2
GOTERM_BP_DIRECT	response to bacterium	10	1.3	2.6E-2
GOTERM_BP_DIRECT	indole glucosinolate biosynthetic process	3	0.4	2.6E-2
GOTERM_BP_DIRECT	plant-type cell wall cellulose biosynthetic process	3	0.4	2.6E-2
GOTERM_BP_DIRECT	proteolysis	23	2.9	3.4E-2
GOTERM_BP_DIRECT	jasmonic acid biosynthetic process	4	0.5	3.5E-2
GOTERM_BP_DIRECT	mitochondria-nucleus signaling pathway	3	0.4	3.7E-2
