## Supplemental Table S5 for "Short heat shock factor A2 confers heat sensitivity in *Arabidopsis*: Insights into heat resistance and growth balance"

### Sheet: Sheet1
Supplemental Table S5. A total of 80 putative targets of S-HsfA2.
No.	Gene ID	Gene Description		HRE	HSE
1	ATCG00800	Encodes a chloroplast ribosomal protein S3, a constituent of the small subunit of the ribosomal complex.		○	×
2	ATCG00530	CemA-like proton extrusion protein-like protein/YCF10, involved in protein-containing complex assembly.		○	×
3	ATCG00450	tRNA-Val, pretRNA, involved in translation and translational elongation.		○	×
4	ATCG00330	Chloroplast ribosomal protein S14, enables mRNA binding and structural composition of ribosomes.		×	×
5	ATCG00130	ATPase F subunit, involved in cellular respiration, proton-powered mitochondrial ATP synthesis.		○	×
6	AT5G62162	Encodes a phosphate starvation-responsive microRNA that targets PHO2, an E2-UBC that negatively affects shoot phosphate content.		○	×
7	AT5G61880	PAM16L, a paralogue of PAM16 (AT3G59280) that part of PAM complex, involved in protein import into mitochondrial matrix and negative regulation of defense response.		○	×
8	AT5G57400	Transmembrane protein that participates in biological metabolic processes.		○	×
9	AT5G46360	AtKCO3, a member of the Arabidopsis thaliana K+ channel family of AtTPK/KCO proteins, involved protein homologous oligomerization.		○	×
10	AT5G44540	Tapetum specific protein TAP35/TAP44, located in endomembrane system but biological process unknown.		○	×
11	AT5G42100	Plasmodesmal (Pd)-associated membrane protein, involved in cell communication.		○	×
12	AT5G40400	Pentatricopeptide repeat (PPR) superfamily protein, with in RNA metabolic process.		○	×
13	AT5G38390	F-box/RNI-like superfamily protein, present during flowering.		○	×
14	AT5G35470	Unknown protein.		×	×
15	AT5G35150	Transposable element gene; CACTA-like transposase family (Ptta/En/Spm) (CACTA-element).		○	×
16	AT5G34840	Transposable element gene; Mutator-like transposase family.		○	×
17	AT5G33398	Transposable element gene; Copia-like retrotransposon family.		×	×
18	AT5G32521	Transposable element gene; CACTA-like transposase family (Tnp2/En/Spm).		○	×
19	AT5G28930	Transposable element gene; similar to Ulp1 protease family protein.		○	×
20	AT5G28888	Pseudogene similar to terpenoid cyclase/protein prenyltransferase alpha-alpha toroid.		○	×
21	AT5G28765	Transposable element gene; Mutator-like transposase family.		○	×
22	AT5G28670	Transposable element gene. Pseudogene, similar to the putative helicase, predicted helicase proteins.		×	×
23	AT5G06720	PA2 (PEROXIDASE 2) a peroxidase with diverse roles in the wound response, flower development, and syncytium formation.		○	×
24	AT4G33150	The Splice variant of the LKR/SDH locus encodes two proteins. One encodes a bifunctional polypeptide lysine-ketoglutarate reductase and saccharopine dehydrogenase involved in lysine degradation. Other encodes a mono saccharopine dehydrogenase protein. Gene expression is induced by abscisic acid, jasmonate, and under sucrose starvation.		○	×
25	AT4G30880	Bifunctional inhibitor/lipid-transfer protein/seed storage 2S albumin superfamily protein, function in lipid binding.		○	×
26	AT4G29140	ADS1 (Activated Disease Susceptibility 1) a putative MATE (multidrug and toxic compound extrusion) transport protein that negatively regulates plant disease resistance.		○	×
27	AT4G20940	Plasma-membrane localized LRR receptor-like protein, involved in both ABA and H202 mediated signaling involved in stomatal movement.		○	×
28	AT4G19180	Encodes a putative apyrase involved in pollen exine pattern formation and another dehiscence, involved in nucleoside diphosphate catabolic process.		○	×
29	AT4G11970	YTH family protein, involved in the regulation of mRNA splicing.		○	×
30	AT4G11330	MAP kinase 5 (MPK5), involved in protein phosphorylation and stress signal transmission.		○	×
31	AT4G07666	Uncharacterized protein.		○	×
32	AT4G06708	Transposable element gene; gypsy-like retrotransposon family (Athila).		○	×
33	AT4G06616	Transposable element gene; pseudogene, hypothetical protein.		×	×
34	AT4G00130	DNA-binding storekeeper protein-related transcriptional regulator, involved in the regulation of DNA-templated transcription.		○	×
35	AT3G66656	AGL91 (AGAMOUS-like 91) havesequence-specific DNA binding transcription factor activity and protein dimerization activity, involved in regulation of transcription by RNA polymerase II.		○	×
36	AT3G59750	Concanavalin A-like lectin protein kinase family protein with kinase activity. Defense response to bacterium and involved in protein amino acid phosphorylation.		○	×
37	AT3G54900	CXIP1, CAX INTERACTING PROTEIN 1, A.thaliana PICOT protein, activates CAX1 gene Calcium transport activity. Enables glutathione disulfide oxidase activity.		○	×
38	AT3G51070	S-adenosyl-L-methionine-dependent methyltransferases superfamily protein, participate in flower development, seed development and tissue development.		○	×
39	AT3G49780	Phytosulfokine 3 precursor, which encodes a unique plant peptide growth factor. Involvement in cell proliferation, differentiation, response to injury, organ morphogenesis.		○	×
40	AT3G45090	P-loop containing nucleoside triphosphate hydrolases superfamily protein, involved in the regulation of gene expression and small molecule metabolic process.		○	×
41	AT3G44760	Transmembrane protein, function unknown.		○	×
42	AT3G33072	Transposable element gene; Pseudogene, hypothetical protein.		○	×
43	AT3G32914	Transposable element gene; non-LTR retrotransposon family (LINE).		○	×
44	AT3G32385	Transposable element gene; gypsy-like retrotransposon family.		○	×
45	AT3G30843	Transposable element gene. Similar to unknown protein.		○	×
46	AT3G30416	Transposable element gene; Pseudogene, hypothetical protein.		○	×
47	AT3G28705	Transposable element gene; non-LTR retrotransposon family (LINE).		○	×
48	AT3G26920	FBD/Leucine Rich Repeat domains containing protein, function unknown.		×	×
49	AT3G26840	PES2, Esterase/lipase/thioesterase family protein with phytyl ester synthesis and diacylglycerol acyltransferase activities. Involved in the phytol metabolic process, triglyceride biosynthetic process.		×	×
50	AT3G23245	Hypothetical protein.		○	×
51	AT3G20080	Cytochrome P450, family 705, subfamily A, polypeptide 15. Participate in oxidation reduction, growth and macromolecule metabolic process.		○	×
52	AT3G18777	ATL8, pseudogene of RING/U-box superfamily protein.		×	×
53	AT3G17205	Ubiquitin protein ligase 6 (UPL6), involved in protein polyubiquitination, ubiquitin-dependent protein catabolic process.		×	×
54	AT3G13010	hAT transposon superfamily proteins with protein dimerization activity. Biological process unknown.		○	×
55	AT3G11550	CASP2, CASPARIAN STRIP MEMBRANE DOMAIN PROTEIN 2, participates in cell wall modification and cell‒cell junction assembly.		○	×
56	AT2G36840	ACR10, ACT-like superfamily protein containing ACT domain, binding amino acid and involved in metabolic process.		○	×
57	AT2G29500	HSP20-like chaperones superfamily protein. Involving oligomerization and folding of protein complexes. Response to hydrogen peroxide, heat, oxidative stress, salt stress.		○	○
58	AT2G28550	RAP2.7, AP2 family transcription factor, related to AP2.7. Regulation of DNA-templated transcription involvement in the regulation of flowering and innate immunity.		×	×
59	AT2G26890	GRAVITROPISM DEFECTIVE 2 (GRV2), sequence similarity to the C. elegans protein RME-8 which is involved in endocytosis. Binding heat shock protein.		×	×
60	AT2G20825	Developmental regulator, ULTRAPETALA 2 (ULT2), binding DNA, participate incellular catabolic process.		×	×
61	AT2G16990	Major facilitator superfamily protein. Involving transmembrane transport and response to abscisic acid, osmotic stress and water deprivation.		×	×
62	AT2G16440	MINICHROMOSOME MAINTENANCE 4 (MCM4), nucleoside-triphosphatase activity, involved in DNA replication and cell proliferation.		○	×
63	AT2G12210	Transposable element gene. CACTA-like transposase family (Tnp2/En/Spm).		○	×
64	AT2G11135	Transposable element gene; similar to unknown protein.		○	×
65	AT2G09930	Transposable element gene.		×	×
66	AT2G07320	Transposable element gene, similar to unknown protein AT5G37880.1.		○	×
67	AT2G04038	Basic leucine-zipper 48 (bZIP48), transcription factor. Involving regulation of DNA-templated transcription, response to abscisic acid and inorganic substance.		○	×
68	AT2G01023	Unknown protein.		○	×
69	AT1G78050	Phosphoglycerate/bisphosphoglycerate mutase (PGM), involved in glycolytic process and response to nitrate.		○	×
70	AT1G76610	MIZU-KUSSEI-like protein (Protein of unknown function, DUF617), response to auxin, lipid, organic cyclic compound.		○	×
71	AT1G75930	Member of Lipase proteins, enables acyltransferase and lipase activity.		○	×
72	AT1G51170	Encodes an active AGC VIII protein kinase involved in protein amino acid phosphorylation, and interacts with the putative transcription factor ATS and regulates planar growth during integument development in the ovule.		○	○
73	AT1G47910	Transposable element gene. non-LTR retrotransposon family (LINE).		○	×
74	AT1G47530	MATE efflux family protein, enable antiporter activity and participate in drug transmembrane transport, ripening, transmembrane transport.		○	×
75	AT1G40089	Pseudogene of fructose-2,6-bisphosphatase.		○	×
76	AT1G35510	Fucosyltransferase family protein that enable glycosyltransferase activity. Involed in RNA metabolic process, protein modification process.		×	×
77	AT1G20823	Encodes a RING E3 ubiquitin ligase ATL80, involved in phosphate mobilization, cold stress response and protein ubiquitination.		×	×
78	AT1G19550	Glutathione S-transferase family protein, participate in cellular oxidant detoxification.		×	○
79	AT1G19480	DNA glycosylase superfamily protein, DNA dealkylation involved in DNA repair.		○	×
80	AT1G12294	Encodes a microRNA that targets several CC-NBS-LRR family members. MicroRNAs can negatively regulate gene expression by attenuating translation or by directing mRNA cleavage.		○	×
Notes: ○, yes; ×, no.
