## Supplemental Table S6 for "Short heat shock factor A2 confers heat sensitivity in *Arabidopsis*: Insights into heat resistance and growth balance"

### Sheet: Sheet1
Supplemental Table S6. A list of primers used in this study.
Primer	Sequence (5' to 3')
Transcriptional activity assay
BD-S-HsfA2-F	CGGAATTCGAAGAACTGAAAGTGGAAAT (EcoRI)
BD-S-HsfA2-R	AACTGCAGCTAAAGAAATCCAAAATTAAA (PstI)
BD-S-HsfA2mut-R	AACTGCAGCTAAAGAAATCCAAAATTAAAAATTGCAAACGCAAACGCAAACGCGACTGCGTAGATATAAGGAAGCAAAG (PstI)
BD-S-HsfA4c-F	ATGGCCATGGAGGCCGAATTCGATGAAAATAATGGAGGTTCAAGCT (EcoRI)
BD-S-HsfA4c-R	CTAGTTATGCGGCCGCTGCAGCGCAAACAAAAACACAAAAAGG (PstI)
BD-S-HsfA4c△LRD-R	CTAGTTATGCGGCCGCTGCAGATATGTATTAAGCTGACGGATGAAACTT (PstI)
BD-S-HsfB1-F	AGGCCGAATTCCCGGGGATCCTGACGGCTGTGACGGCGGCG (EcoRI)
BD-S-HsfB1-R	CTAGTTATGCGGCCGCTGCAGTAAATTGAGAGTAAATGAGTTTTCG (PstI)
BD-S-HsfB2a-F	AGGCCGAATTCCCGGGGATCCTGAATTCGCCGCCGGTTGAC (EcoRI)
BD-S-HsfB2a-R	CTAGTTATGCGGCCGCTGCAGTATAAACGTACGTAAGTGTTGAG (PstI)
GST-tagged expression plasmids
GST-S-HsfA2-F	GATCTGGTTCCGCGTGGATCCGAAGAACTGAAAGTGGAAATGGAGG (BamHI)
GST-S-HsfA2-R	GATGCGGCCGCTCGAGTCGACCTAAAGAAATCCAAAATTAAAAATTAGAAA (SalI)
His6-tagged expression plasmids
His6-HsfA2-F	CAGCAAATGGGTCGCGGATCCGAAGAACTGAAAGTGGAAATGGAGG (BamHI)
His6-HsfA2-R	TGCGGCCGCAAGCTTGTCGACAGGTTCCGAACCAAGAAAACC (SalI)
His6-S-HsfA2-R	TGCGGCCGCAAGCTTGTCGACAAGAAATCCAAAATTAAAAATTAGAAACA (SalI)
His6-S-HsfA4c-F	CAGCAAATGGGTCGCGGATCCGATGAAAATAATGGAGGTT (BamHI)
His6-S-HsfA4c-R	TGCGGCCGCAAGCTTGTCGACCGCAAACAAAAACACAAAA (SalI)
His6-DBD-F	CAGCAAATGGGTCGCGGATCCCCACCACCGTTTCTGACTAAG (BamHI)
His6-DBD-R	TGCGGCCGCAAGCTTGTCGACATAAGTATTGAGCTGACGAATA (SalI)
His6-tDBD-R	TGCGGCCGCAAGCTTGTCGACCCTCCTTCTTTTGATGTTCTT (SalI)
His6-S-HsfB1-F	CAGCAAATGGGTCGCGGATCCATGACGGCTGTGACGGCGGC (BamHI)
His6-S-HsfB1-R	TGCGGCCGCAAGCTTGTCGACAATTGAGAGTAAATGAGTTTTCG (SalI)
His6-S-HsfB2a-F	CAGCAAATGGGTCGCGGATCCATGAATTCGCCGCCGGTTGA (BamHI)
His6-S-HsfB2a-R	TGCGGCCGCAAGCTTGTCGACTAAACGTACGTAAGTGTTGAGC (SalI)
A series of plasmids related to S-HsfA2
S-HsfA2-Flag-F	GAGAACACGGGGGACTCTAGAATGGAAGAACTGAAAGTGGAAAT (XbaI)
S-HsfA2-Flag-R	GTCATCCTTGTAATCGGATCCAAGAAATCCAAAATTAAAAAT (BamHI)
S-HsfA2mut-Flag-R	GTCATCCTTGTAATCGGATCCCTAAAGAAATCCAAAATTAAAAATTGCAAACGCAAACGCAAACGCGACTGCGTAGATATAAGGAAGCAAAG (BamHI)
F1	ACGGGGGACTCTAGAGGATCCGTAAGTACCTCTTTGCTTC (BamHI)
R1	CGGTCCGTACCAGATCTACTAGTCTAAAGAAATCCAAAATTAA
F2	ACTAGTAGATCTGGTACGGACCG
R2	GGATCCCCTATATAATTTAAGTGG
F3	CCACTTAAATTATATAGGGGATCCCTAAAGAAATCCAAAATTAA
R3	CGATCGGGGAAATTCGAGCTCGTAAGTACCTCTTTGCTTC (SacI)
121-F	CACAATCCCACTATCCTTCG
121-R	CAGGGTTTTCCCAGTCACGA
GUS reporter constructs
3×HRE-35Sm-F	CCCAAGCTTGAAGAAGGAAGAAGGAAGAAGCGCAAGACCCTTCCTCTATATAAGGAAG (HindIII)
3×mHRE-35Sm-F	CCCAAGCTTTCCTCCTTCCTCCTTCCTCCTCGCAAGACCCTTCCTCTATATAAGGAAG (HindIII)
HRE-35Sm-R	GCTCTAGAGTCCCCCGTGTTCTCTCCAAATGAAATGAACTTCCTTATATAGAGGAAGG (XbaI)
HSP17.6Bp-F	GACCATGATTACGCCAAGCTTGGAAAAAAATCGAACCGTACCT (HindIII)
HSP17.6Bp-R	GGACTGACCACCCGGGGATCCTTTTCTTTGTTAATCTGAAGCATTTAAGGC (BamHI)
HSP17.6BpΔHRE-F	AGATCTCAAATCGTCCGTGA
HSP17.6BpΔHRE-R	TCACGGACGATTTGAGATCTCCTCTCCTGATCTGATTCAA
HSP17.6BpΔHSE-F	TGGGCCCAGTTTTTAGTAATGCACGTTATACAATTGCTTT
HSP17.6BpΔHSE-R	ATTACTAAAAACTGGGCCCA
HSP17.6BpΔHREΔHSE-R	TCACGGACGATTTGAGATCT
GUS-R	CCCACACTTTGCCGTAATGA
35S:HSP17.6B-Flag
HSP17.6B-Flag-F	GAGAACACGGGGGACTCTAGAATGTCGATGATTCCAAGTTTCTTC (XbaI)
HSP17.6B-Flag-R	GTCATCCTTGTAATCGGATCCACCAGAGATCTGAATAGACTTAAC (BamHI)
35S:HsfA2-RFP
HsfA2-RFP-F	TTGGAGAGAACACGGGATCCATGGAAGAACTGAAAGTGGAAATGGAGG (BamHI)
HsfA2-RFP-R	GCCCTTGCTCACCATACTAGTAGGTTCCGAACCAAGAAAACC (SpeI)
RFP-R	ACCCTTGGTCACCTTCAGCTTG
A series of plasmids related to S-HsfB1 and S-HsfB2a
S-HsfB1-RFP-F	TTGGAGAGAACACGGGATCCATGACGGCTGTGACGGCGGC (BamHI)
S-HsfB1-RFP-R	GCCCTTGCTCACCATACTAGTAATTGAGAGTAAATGAGTTTTCG (SpeI)
S-HsfB2a-RFP-F	TTGGAGAGAACACGGGATCCATGAATTCGCCGCCGGTTGA (BamHI)
S-HsfB2a-RFP-R	GCCCTTGCTCACCATACTAGTTAAACGTACGTAAGTGTTGAGC (SpeI)
anti-S-HsfB1-F	ACGGGGGACTCTAGAGGATCCGAACAAGAACATTCTCAGCTTC (BamHI)
anti-S-HsfB1-R	CGATCGGGGAAATTCGAGCTCGTGAGTTTCACTCTAACGAAAAC (SacI)
anti-S-HsfB2a-F	ACGGGGGACTCTAGAGGATCCCTGTGAATAAAAAAGAGGAT (BamHI)
anti-S-HsfB2a-R	CGATCGGGGAAATTCGAGCTCGTACGTTTATAATAATCATT (SacI)
35S:S-HsfA4c-GFP and 35S:S-HsfA2-GFP
S-HsfA4c-GFP-F	ACTCTTGACCATGGTAGATCTGGATGAAAATAATGGAGGTTC (BglII)
S-HsfA4c-GFP-R	AAAGTTCTTCTCCTTTACTAGTCGCAAACAAAAACACAAAAAGGTTG (SpeI)
S-HsfA2-GFP-F	CATGCCATGGAAGAACTGAAAGTGGAAA (NcoI)
S-HsfA2-GFP-R	GGACTAGTAAGAAATCCAAAATTAAAAATTAGA (SpeI)
GFP-R	CGCAAGACCGGCAACAGGAT
BiFC
cYFP-S-HsfA2-F	GAGAACACGGGGGACTCTAGAATGGAAGAACTGAAAGTGGA (XbaI)
cYFP-S-HsfA2-R	CTTCTGCTTGTCCATGGATCCAAGAAATCCAAAATTAAAAAT (BamHI)
nYFP-HsfA2-F	GAGAACACGGGGGACTCTAGAATGGAAGAACTGAAAGTGGA (XbaI)
nYFP-HsfA2ΔN-F	GAGAACACGGGGGACTCTAGACAAGGATCTGGGATGTCATGTGTT (XbaI)
nYFP-HsfA2ΔNΔDBD-F	GAGAACACGGGGGACTCTAGATTTGTTCAGCAGTTTGCGGT (XbaI)
nYFP-HsfA2-R	GCCCTTGCTCACCATGGATCCAGGTTCCGAACCAAGAAAACCC (BamHI)
cYFP-R	CGAGCTCTCAGAGTCCGGACTTGTACAGC
nYFP-R	CCACAACGTCTATATCATGGCCTGAGAGCTCG
sHSP17.6Bp:LUC
sHSP17.6Bp-LUC-F	GTCGACGGTATCGATAAGCTTGTCCAATATACACCGTTGG (HindIII)
sHSP17.6Bp-LUC-R	GGCGGCCGCTCTAGAACTAGTCATTTAAGGCTGTCTGAG (SpeI)
Synthesized DNA sequences
HRE bait	GAAGAAGCCGAAGAAGCCGAAGAAG
mHRE bait	TCCTCCTCCTCCTCCTCCTCCTCCT
HSE bait	TCGACTTCTAGAAGCTTCCAGAAATTAG
mHSE bait	TCGACTTATATAAGCTTACATAAATTAG
3×HRE probes (+)	GAAGAAGGAAGAAGGAAGAAG
3×HRE probes (-)	CTTCTTCCTTCTTCCTTCTTC
3×mHREprobes (+)	TCCTCCTTCCTCCTTCCTCCT
3×mHRE probes (-)	AGGAGGAAGGAGGAAGGAGGA
3×HRE-M1 probes (+)	TCCGAAGTCCGAAGTCCGAAG
3×HRE-M1 probes (-)	CTTCGGACTTCGGACTTCGGA
3×HRE-M2 probes (+)	GAATAAGGAATAAGGAATAAG
3×HRE-M2 probes (-)	CTTATTCCTTATTCCTTATTC
3×HRE-M3 probes (+)	GAAGCCTGAAGCCTGAAGCCT
3×HRE-M3 probes (-)	AGGCTTCAGGCTTCAGGCTTC
HSE probe (+)	TCGACTTCTAGAAGCTTCCAGAAATTAG
HSE probe (-)	CTAATTTCTGGAAGCTTCTAGAAGTCGA
mHSE probe (+)	TCGACTTATATAAGCTTACATAAATTAG
mHSE probe (-)	CTAATTTATGTAAGCTTATATAAGTCGA
PCR
HsfA2-F	GTTTCTTGGAGTAATGGTCGTAACAGC
HsfA2-R	AATCTTTCTGAATCCATAAGTATTGAGC
HsfA2-III-F	ATGTAAGTACCTCTTTGCTTCCTTATATC
HsfA4c-AS-F	ATCGGGATCGAGTCAAATCTG
HsfA4c-AS-F	CAAACTCTTTCCGTTCTTGCTCT
RT-S-HsfB1-F	CTTCCTCAATACTTCAAGCATAA
RT-S-HsfB1-R	GATTCTTCGACGAACCGGGT
RT-S-HsfB2a-F	TTTCGTTCGTCAGCTCAACA
RT-S-HsfB2a-R	GGTGATACAACCATCGTCTGG
YLS8-F	TTACTGTTTCGGTTGTTCTCCATTT
YLS8-R	CACTGAATCATGTTCGAAGCAAGT
TUA4-F	CTCTACCTCCGTTGTTGAGCCTTA
TUA4-F	CACCCACATACCAGTGAACGAAAG
HsfA4c-AS-F	ATCGGGATCGAGTCAAATCTG
HsfA4c-AS-R	CAAACTCTTTCCGTTCTTGCTCT
HSP17.6B-F	TGTCGATGATTCCAAGTTTCTT
HSP17.6B-R	GATCCCATACGTCAAGAGAGAA
qPCR
ChIP-HRE-HRE like-F	CGGAATCAGTTCGTAACACAGAGAC
ChIP-HRE-HRE like-R	CAGCTTCGTCGGCGCTATTTCT
ChIP-HSE-F	GTCCAATATACACCGTTGG
ChIP-HSE-R	CATTTAAGGCTGTCTGAG
ChIP-HSP17.6B-3UTR-F	AGAATGGTGTGTTGACTGTTACGGT
ChIP-HSP17.6B-3UTR-R	CCATAACCATGACAAAAACACAAGC
EF-1α-qF	TGAGCACGCTCTTCTTGCTTTCA
EF-1α-qR	GGTGGTGGCATCCATCTTGTTACA
Actin2-qF	CTTGCACCAAGCAGCATGAA
Actin2-qR	CCGATCCAGACACTGTACTTCCT
NPT-II-qF	CTATGACTGGGCACAACAGACA
NPT-II-qR	CGGACAGGTCGGTCTTGACA
GUS-qF	AGTGGCAGTGAAGGGCGAACAGT
GUS-qR	AATCCTTTGCCACGCAAGTCCG
HSP17.6B-qF	GAGAACTCAGCGATCGTGAAC
HSP17.6B-qR	AGGCACCGTAACAGTCAACAC
S-HsfA2-qF	ATGTAAGTACCTCTTTGCTTCCTTATATC
S-HsfA2-qR	TCTGAATCCCTTTATAGCTGAAGACTC
HsfA4c-qF	CCCAATTTGCGTCAATCGGGATC
HsfA4c-qR	CCGAATCCGAAATAAGGGCAACA
S-HsfA4c-qF	CTTCTGACTCGGTCGTTGCTTGGA
S-HsfA4c-qR	CTTAGCGATGCAGCAAACACCAAT
S-HsfB1-qF	GTCAGCTCAACACTTACGGATTTCG
S-HsfB1-qR	ACGCCGTCGTATGTCCGTCAAC
S-HsfB2a-qF	CGTCAGCTCAACACTTACGGATTC
S-HsfB2a-qR	GATGCGTCGTTGTTATTTTCCG
Y1H and Y2H
AD-HsfA2-F	AGATCGAATTCCCGGGGATCCTGGAAGAACTGAAAGTGGAAAT (BamHI)
AD-HsfA2-R	CAGTATCTACGATTCATAGATCTAGGTTCCGAACCAAGAAAACCC (BglII)
AD-S-HsfA2-R	GAAGATCTCTAAAGAAATCCAAAATTAAAAATT (BglII)
AD-HsfA4c-F	AGATCGAATTCCCGGGGATCCTGGATGAAAATAATGGAGGT (BamHI)
AD-HsfA4c-R	CAGTATCTACGATTCATAGATCTAGAAGCTTTCTCTGTAATGT (BglII)
AD-S-HsfA4c-F	AGATCGAATTCCCGGGGATCCTGGATGAAAATAATGGAGGT (BamHI)
AD-S-HsfA4c-R	CAGTATCTACGATTCATAGATCTCGCAAACAAAAACACAAAAAG (BglII)
AD-HsfA1a-F	AGATCGAATTCCCGGGGATCCTGTTTGTAAATTTCAAATACTTCTC (BamHI)
AD-HsfA1a-R	CAGTATCTACGATTCATAGATCTGTGTTCTGTTTCTGATGTGAGAAG (BglII)
AD-HsfA1b-F	AGATCGAATTCCCGGGGATCCTGGAATCGGTTCCCGAATCCG (BamHI)
AD-HsfA1b-R	CAGTATCTACGATTCATAGATCTTGCTTCTGAGGAAAGCAGTCCC (BglII)
AD-HsfA1d-F	AGATCGAATTCCCGGGGATCCTGGATGTGAGCAAAGTAACC (BamHI)
AD-HsfA1d-R	CAGTATCTACGATTCATAGATCTAGGATTTTGCCTTGAGAGATC (BglII)
AD-HsfA1e-F	AGATCGAATTCCCGGGGATCCTGGGAACGGTTTGCGAATCTG (BamHI)
AD-HsfA1e-R	CAGTATCTACGATTCATAGATCTGAGAGCATCTGATGTGAGAAG (BglII)
AD-HsfA3-F	AGATCGAATTCCCGGGGATCCTGAGCCCAAAAAAAGATGCTG (BamHI)
AD-HsfA3-R	CAGTATCTACGATTCATAGATCTAGGATCATTCATTGGCGTAT (BglII)
AD-HsfA4a-F	AGATCGAATTCCCGGGGATCCTGGATGAGAATAATCATGGAG (BamHI)
AD-HsfA4a-R	CAGTATCTACGATTCATAGATCTACTTCTCTCTGAAGAAGTCAG (BglII)
AD-HsfA5-F	AGATCGAATTCCCGGGGATCCTGAACGGCGCATTAGGTAAC (BamHI)
AD-HsfA5-R	CAGTATCTACGATTCATAGATCTGGTCAGCTGCTCGATATTCT (BglII)
AD-HsfA6a-F	AGATCGAATTCCCGGGGATCCTGGATTATAACCTTCCAATTC (BamHI)
AD-HsfA6a-R	CAGTATCTACGATTCATAGATCTGTTCCACTAAATCACACATC (BglII)
AD-HsfA6b-F	AGATCGAATTCCCGGGGATCCTGGATCCTTCATTTAGGTTCAT (BamHI)
AD-HsfA6b-R	CAGTATCTACGATTCATAGATCTATTAGTGTGTGAACTAGAACCC (BglII)
AD-HsfA7a-F	AGATCGAATTCCCGGGGATCCTGATGAACCCGTTTCTCCCG (BamHI)
AD-HsfA7a-R	CAGTATCTACGATTCATAGATCTGGAGGTGGAAGCCAAACTCT (BglII)
AD-HsfA7b-F	AGATCGAATTCCCGGGGATCCTGGACCCGTCGTCAAGCTCC (BamHI)
AD-HsfA7b-R	CAGTATCTACGATTCATAGATCTTGCTTCACATTCGCCTCTTC (BglII)
AD-HsfA8-F	AGATCGAATTCCCGGGGATCCTGGTGAAATCGACGGACGG (BamHI)
AD-HsfA8-R	CAGTATCTACGATTCATAGATCTTTCATTTGAAGCCAGCAATTC (BglII)
AD-HsfA9-F	AGATCGAATTCCCGGGGATCCTGACGGCAATTCCAAACGTCG (BamHI)
AD-HsfA9-R	CAGTATCTACGATTCATAGATCTCTCTATCTCTATCCTCCCAT (BglII)
AD-HsfB1-F	AGATCGAATTCCCGGGGATCCTGACGGCTGTGACGGCGGCG (BamHI)
AD-HsfB1-R	CAGTATCTACGATTCATAGATCTTTAGTTGCAGACTTTGCTGC (BglII)
AD-S-HsfB1-R	CAGTATCTACGATTCATAGATCTAATTGAGAGTAAATGAGTTTTCG (BglII)
AD-HsfB2a-F	AGATCGAATTCCCGGGGATCCTGAATTCGCCGCCGGTTGAC (BamHI)
AD-HsfB2a-R	CAGTATCTACGATTCATAGATCTACAAACTCTCTGATTGGTTCG (BglII)
AD-S-HsfB2a-R	CAGTATCTACGATTCATAGATCTTAAACGTACGTAAGTGTTGAG (BglII)
AD-HsfB3-F	AGATCGAATTCCCGGGGATCCTGGAAGATGCTGGTGAACA (BamHI)
AD-HsfB3-R	CAGTATCTACGATTCATAGATCTTTCAAGTTTTACTCCGAAC (BglII)
AD-HsfB4-F	AGATCGAATTCCCGGGGATCCTGGCGATGATGGTCGAGAAT (BamHI)
AD-HsfB4-F	CAGTATCTACGATTCATAGATCTACGTGTAGAAGCAGTCATGA (BglII)
AD-HsfC1-F	AGATCGAATTCCCGGGGATCCTGGAGGACGACAATAGTAAC (BamHI)
AD-HsfC1-R	CAGTATCTACGATTCATAGATCTAGCCACCTCGAAACAGAGAA (BglII)
pHIS2.1 forward primer	GCCAGGGTTTTCCCAGTCAC
pHIS2.1 reverse primer	CTTCGTTTATCTTGCCTGCTCA
